# *VC2* regulates baseline vicine content in faba bean

**DOI:** 10.1101/2024.08.06.606773

**Authors:** Samson Ugwuanyi, Manar Makhoul, Agnieszka A. Golicz, Christian Obermeier, Rod J. Snowdon

## Abstract

Faba bean (*Vicia faba*) is a valuable legume crop desired globally for its high nutritional composition. However, the seed vicine and convicine (v-c) content reduces the nutritional quality of faba bean protein and can induce favism in individuals with glucose-6-phosphate dehydrogenase deficiency. Recently, *VC1* gene, encoding a bi-functional riboflavin protein, was reported to be responsible for initiating the biosynthetic pathway in *V. faba*. In low v-c cultivars, a 2 bp insertion in this gene results in a loss of function, but the mutation only partially eliminates v-c biosynthesis, indicating the involvement of other genes. Here, we demonstrate that a novel *V. faba* riboflavin gene, *VC2*, is responsible for the residual v-c contents in faba bean. *VC2* shares nearly identical functional domains with *VC1* and has GTP cyclohydrolase II activity, catalyzing the conversion of GTP into an intermediate molecule in the biosynthetic pathway. Gene expression analysis reveals that *VC2* contributes a minor effect to the trait, accounting for approximately 5-10% of total riboflavin gene transcripts which significantly correlates with the baseline contents in low v-c cultivars. Our results illustrate that cultivars carrying the 2 bp inactivating insertion in *VC1* still have residual v-c levels due to *VC2* activity. Furthermore, we find that *VC1* has multiple alleles and exhibits copy number variations, complicating molecular marker development. Conversely, single nucleotide polymorphisms within *VC2* provide a reliable alternative for marker-assisted selection in faba bean breeding. In conclusion, our study elucidates the complex genetic regulation of v-c biosynthesis and provides valuable insights to facilitate its elimination in faba bean.
