## Supplemental Tables for "*VC2* regulates baseline vicine content in faba bean"

### Sheet: Table S1
Table S1: List of faba bean lines and corresponding experiments
Genotype	VC status	Experiments
NPZ-FB-92	lvc	Gene validations, CNV analysis, Gene expression analysis, cDNA sequencing, KASP assay
NPZ-FB-73	lvc	Gene validations, CNV analysis, Gene expression analysis, cDNA sequencing, KASP assay
NPZ-FB-56	lvc	Gene validations, CNV analysis, KASP assay
NPZ-FB-117	HVC	Gene validations, CNV analysis, Gene expression analysis, cDNA sequencing, KASP assay
NPZ-FB-114	HVC	Gene validations, CNV analysis, KASP assay
NPZ-FB-110	HVC	Gene validations, CNV analysis, KASP assay
NPZ-FB-115	lvc	Gene validations, CNV analysis, KASP assay
NPZ-FB-113	HVC	Gene validations, CNV analysis, Gene expression analysis, cDNA sequencing, KASP assay
NPZ-FB-52	lvc	Gene validations, CNV analysis, KASP assay
NPZ-FB-55	lvc	Gene validations, CNV analysis, Gene expression analysis, cDNA sequencing, KASP assay
NPZ-FB-206	lvc	Gene validations, CNV analysis, KASP assay
NPZ-FB-64	lvc	Gene validations, CNV analysis, Gene expression analysis, cDNA sequencing, KASP assay
NPZ-FB-138	HVC	Gene validations, CNV analysis, KASP assay
NPZ-FB-87	HVC	Gene validations, CNV analysis, Gene expression analysis, cDNA sequencing, KASP assay
NPZ-FB-8	lvc	Gene validations, CNV analysis, Gene expression analysis, KASP assay
NPZ-FB-83	HVC	Gene validations, CNV analysis, Gene expression analysis, cDNA sequencing, KASP assay
NPZ-FB-88	HVC	Gene validations, CNV analysis, KASP assay
NPZ-FB-143	HVC	Gene validations, CNV analysis, Gene expression analysis, cDNA sequencing, KASP assay
VC = vicine and convicine
HVC = high vicine and convicine
lvc = low vicine and convicine

### Sheet: Table S2
Table S2: List of primers for PCR and qPCR
Primer	Target	Sequence	Expected amplicon size (bp)
Forward	VC1A/VC1B	AAAGCTAATGCGCAAAAACA	230/165
Reverse	VC1A/VC1B	TCAGTCAAACTAACTCCAGATGTGT
Forward	VC1C	GATGGTGGACAGTAAATCCAATG	1504
Reverse	VC1C	TTGACACGTTTTGTCTCCAAGTA
Forward	VC2	AGAGGAAGACCTTGATAGATTGGAACT	1700
Reverse	VC2	CGTAGATATACAAGGACACCTCTTCC
Forward	VC1 copy number	AGGGGTATTGGATTGGGCC	119
Reverse	VC1 copy number	CCAATGCCGTACTCCCTAGA
Forward	VC1 expression	TCCCAGTAAAATACACTGAAGGTG	127
Reverse	VC1 expression	CCATCTTCATCAACAATCTCACA
Forward	VC2 expression	ACAGGGGTGTCAGCTCATGATAG	120
Reverse	VC2 expression	ACCACCATCTCTGTATTTTAGTGG
Forward	VC1 cDNA sequencing	AAGCATGAAAGAGGAAGATCTTGATAG	714
Reverse	VC1 cDNA sequencing	CCGCGGAGATATATAAGTACACC
Forward	VC2 cDNA sequencing	AGAGGAAGACCTTGATAGATTGGAACT	702
Reverse	VC2 cDNA sequencing	CGTAGATATACAAGGACACCTCTTCC

### Sheet: Table S3
Table S3: List of KASP assay primers
Marker ID	Primer ID	Primer sequences
SNP05	SNP05_Hex	GAAGGTCGGAGTCAACGGATTCACCACAGGGGTGTCAGCTA
	SNP05_Fam	GAAGGTGACCAAGTTCATGCTCACCACAGGGGTGTCAGCTC
	SNP05_Com	ACCTCTAGATGCAAGTGCCAAG
SNP06	SNP06_Hex	GAAGGTCGGAGTCAACGGATTCATATTAATAGAACGCTCTTCTGCA
	SNP06_Fam	GAAGGTGACCAAGTTCATGCTCATATTAATAGAACGCTCTTCTGCT
	SNP06_Com	ATATGATGTGAATTTCCCCCACT
SNP08	SNP08_Hex	GAAGGTCGGAGTCAACGGATTGACATATTTGGATCTGCCAGATG
	SNP08_Fam	GAAGGTGACCAAGTTCATGCTGAGACATATTTGGATCTGCCAGATA
	SNP08_Com	TAGCCTCAATCTGCTGCATTG

### Sheet: Table S4
Table S4: V.faba RIBA genes. Summary of RIBA genes in faba bean genome, including their names, chromosomal positions, nucleotide sequences, and predicted protein sequences
Gene name	Reference	Chromosome	Gene start	Gene stop	Gene sequence (5' 3')	Coding sequence	Predicted amino acid sequence
Vfaba.Tiffany.R1.1g399960	Tiffany	1	1805998859	1806001007	ATGGCAGCTGCTACTTTCAATCTCTCTTCTTCCTCCTCAAAGCCACTCTCATCTTCCCGGTATCTTGTCATCTCTAACAACTTTTGTAGCCACAAAGATTGTTCTTGTTTTCTCTCAACTGAATTTTTATCTATTTTGAGTTGCTGAAATGTAGTCTTATTTATGGAGCTTGGACTAAGTAGCTTGTCATTGTGTCTTAGAGCTCTTAAATTTCATGTTTGGATGTTACTATTTGAAACTAACCTTTGATTATTGGATCTATTGTTCAATGTAGGCTATCCAACCACTTCAAATTTTTCAATGATTTACCTCCTGCGAGACTCAATTATAAATTTGCTTCAACTCATAATGCTGCTTTTAAGGTTAAAGCTGCATTGGTATCTGGAGGGGGTAAAGATC…	ATGGCAGCTGCTACTTTCAATCTCTCTTCTTCCTCCTCAAAGCCACTCTCATCTTCCCGGCTATCCAACCACTTCAAATTTTTCAATGATTTACCTCCTGCGAGACTCAATTATAAATTTGCTTCAACTCATAATGCTGCTTTTAAGGTTAAAGCTGCATTGGTATCTGGAGGGGGTAAAGATCTGGCTGTTGTTGATGAATCCAAGTCGGGGATAACAAACCTTGTTTTCCATGTTGACAACAATGAATTTGATTTGGACAGTCCTGCAGAAGGTTTCGCTTCTATCCCTGAAGCCATTGAAGACATTCGCCAGGGAAAGATGGTAGTAGTTGTAGACGATGAAGACAGAGAAAATGAAGGAGACTTGATAATGGCAGCACAGTTGGCAACACCCGAA…	MAAATFNLSSSSSKPLSSSRLSNHFKFFNDLPPARLNYKFASTHNAAFKVKAALVSGGGKDLAVVDESKSGITNLVFHVDNNEFDLDSPAEGFASIPEAIEDIRQGKMVVVVDDEDRENEGDLIMAAQLATPEAMAFIVKHGSGIVCASMKEEDLDRLDLPLMVDSKSNAQKLCTAFTVSVDAKHGTTTGVSANDRAATVLALASRGSTPADFNRPGHIFPVKYTEGGVKRAGHTEASVDLTVLAGLDPVSVQCEIVDEDGSMARLPKLRQFAKRENLKIVSIADLIRYRRKRDILIERSSAARLPTQWGKFTSYCYKSLLDGIEHIAMVKGDLGDGEDVLVRVHSECLTGDIFGSARYVTVEISLHFQCSRLRLPVEVYLYISADMKVGVLDWAPSSV…
Vfaba.Tiffany.R1.1g400000	Tiffany	1	1806423552	1806425765	ATGGCAGCTGCTACTTTCAATCTCTCTTCTTCATCCACAAAGCCACTCTCATCTTCCCGGTATCTTGTCATCTCTAACAACTTTTGTAGCCACAAAGATTGTTCTTGTTTTCTCTCAACTGAATTTTTATCTATTTTGAGTTGCTGAAATGTAGTCTTATTTATGGAGCTTGGACTAAGTAGCTTGTCATTGTGTCTTAGAGCTCTTAAATTTCATGTTTGGATGTTACTATTTGAAACTAACCTTTGATTATTGGATCTATTGTTCAATGTAGGCTATCCAACCACTTCAAATTTTTCAATGATTTACCTCCTGCGAGACTCAATTATAAATTTGCTTCAACTCATAATGCTGCTTTTAAGGTTAAAGCTGCATTGGTATCTGGAGGGGGTAAAGATC…	ATGGCAGCTGCTACTTTCAATCTCTCTTCTTCATCCACAAAGCCACTCTCATCTTCCCGGCTATCCAACCACTTCAAATTTTTCAATGATTTACCTCCTGCGAGACTCAATTATAAATTTGCTTCAACTCATAATGCTGCTTTTAAGGTTAAAGCTGCATTGGTATCTGGAGGGGGTAAAGATCTGGCTGTTGTTGATGAATCCAAGTCGGGGATAACAAACCTTGTTTTCCATGTTGACAACAATGAATTTGATTTGGACAGTCCTGCAGAAGGTTTCGCTTCTATCCCTGAAGCCATTGAAGACATTCGCCAGGGAAAGATGGTAGTAGTTGTAGACGATGAAGACAGAGAAAATGAAGGAGACTTGATAATGGCAGCACAGTTGGCAACACCCGAA…	MAAATFNLSSSSTKPLSSSRLSNHFKFFNDLPPARLNYKFASTHNAAFKVKAALVSGGGKDLAVVDESKSGITNLVFHVDNNEFDLDSPAEGFASIPEAIEDIRQGKMVVVVDDEDRENEGDLIMAAQLATPEAMAFIVKHGSGIVCVSMKEEDLDRLELPLMVDSKANAQKLCTAFTVSVDAKHGTTTGVSANDRAATVLALASRGSTPADFNRPGHIFPVKYTEGGVLKRAGHTEASVDLTVLAGLDPVSVQCEIVDEDGSMARLPKLRQFAKRENLKIVSIADLIRYRRKRDILIERSSAARLPTQWGKFTSYCYKSLLDGIEHIAMVKGDLGDGEDVLVRVHSECLTGDIFGSARYVTVEISLHFQCSRLRLPVEVYLYISADMKVGVLDWAPSS…
Vfaba.Tiffany.R1.1g400040	Tiffany	1	1806830173	1806832319	ATGGCAGCTGCTACTTTCAATCTCTCTTCTTCATCCACAAAGCCACTCTCATCTTCCCGGTATCTTGTCATCTCTAACAACTTTTGTAGCCACAAAGATTGTTCTTGTTTTCTCTCAACTGAATTTTTATCTATTTTGAGTTGCTGAAATGTAGTCTTATTTATGGAGCTTGGACTAAGTAGCTTGTCATTGTGTCTTAGAGCTCTTAAATTTCATGTTTGGATGTTACTATTTGAAACTAACCTTTGATTATTGGATCTATTGTTCAATGTAGGCTATCCAACCACTTCAAATTTTTCAATGATTTACCTCCTGCGAGACTCAATTATAAATTTGCTTCAACTCATAATGCTGCTTTTAAGGTTAAAGCTGCATTGGTATCTGGAGGGGGTAAAGATC…	ATGGCAGCTGCTACTTTCAATCTCTCTTCTTCATCCACAAAGCCACTCTCATCTTCCCGGCTATCCAACCACTTCAAATTTTTCAATGATTTACCTCCTGCGAGACTCAATTATAAATTTGCTTCAACTCATAATGCTGCTTTTAAGGTTAAAGCTGCATTGGTATCTGGAGGGGGTAAAGATCTGGCTGTTGTTGATGAATCCAAGTCGGGGATAACAAACCTTGTTTTCCATGTTGACAACAATGAATTTGATTTGGACAGTCCTGCAGAAGGTTTCGCTTCTATCCCTGAAGCCATTGAAGACATTCGCCAGGGAAAGATGGTAGTAGTTGTAGACGATGAAGACAGAGAAAATGAAGGAGACTTGATAATGGCAGCACAGTTGGCAACACCCGAA…	MAAATFNLSSSSTKPLSSSRLSNHFKFFNDLPPARLNYKFASTHNAAFKVKAALVSGGGKDLAVVDESKSGITNLVFHVDNNEFDLDSPAEGFASIPEAIEDIRQGKMVVVVDDEDRENEGDLIMAAQLATPEAMAFIVKHGSGIVCASMKEEDLDRLDLPLMVDSKSNAQKLCTAFTVSVDAKHGTTTGVSANDRAATVLALASRGSTPADFNRPGHIFPVKYTEGGVLKRAGHTEASVDLTVLAGLDPVSVQCEIVDEDGSMARLPKLRQFAKRENLKIVSIADLIRYRRKRDILIERSSAARLPTQWGKFTSYCYKSLLDGIEHIAMVKGDLGDGEDVLVRVHSECLTGDIFGSARCDCGNQLALSMQQIEATGRGVLIYLRGHEGRGIGLGPKLR…
Vfaba.Tiffany.R1.1g400120	Tiffany	1	1807474715	1807476926	ATGGCAGCTGCTACTTTCAATCTCTCTTCTTCATCCACAAAGCCACTCTCATCTTCCCGGTATCTTGTCATCTCTAACAACTTTTGTAGCCACAAAGATTGTTCTTGTTTTCTCTCAACTGAATTTTTATCTATTTTGAGTTGCTGAAATGTAGTCTTATTTATGGAGCTTGGACTAAGTAGCTTGTCATTGTGTCTTAGAGCTCTTAAATTTCATGTTTGGATGTTACTATTTGAAACTAACCTTTGATTATTGGATCTATTGTTCAATGTAGGCTATCCAACCACTTCAAATTTTTCAATGATTTACCTCCTGCGAGACTCAATTATAAATTTGCTTCAACTCATAATGCTGCTTTTAAGGTTAAAGCTGCATTGGTATCTGGAGGGGGTAAAGATC…	ATGGCAGCTGCTACTTTCAATCTCTCTTCTTCATCCACAAAGCCACTCTCATCTTCCCGGCTATCCAACCACTTCAAATTTTTCAATGATTTACCTCCTGCGAGACTCAATTATAAATTTGCTTCAACTCATAATGCTGCTTTTAAGGTTAAAGCTGCATTGGTATCTGGAGGGGGTAAAGATCTGGCTGTTGTTGATGAATCCAAGTCGGGGATAACAAACCTTGTTTTCCATGTTGACAACAATGAATTTGATTTGGACAGTCCTGCAGAAGGTTTCGCTTCTATCCCTGAAGCCATTGAAGACATTCGCCAGGGAAAGATGGTAGTAGTTGTAGACGATGAAGACAGAGAAAATGAAGGAGACTTGATAATGGCAGCACAGTTGGCAACACCCGAA…	MAAATFNLSSSSTKPLSSSRLSNHFKFFNDLPPARLNYKFASTHNAAFKVKAALVSGGGKDLAVVDESKSGITNLVFHVDNNEFDLDSPAEGFASIPEAIEDIRQGKMVVVVDDEDRENEGDLIMAAQLATPEAMAFIVKHGSGIVCVSMKEEDLDRLELPLMVDSKANAQKHCTAFTVSVDAKHGTTTGVSAHDRAATVLALASRGSTPADFNRPGHIFPVKYTEGGVLKRAGHTEASVDLTVLAGLDPVSVQCEIVDEDGSMARLPKLRQFAKRENLKIVSIADLIRYRRKRDILIERSSAARLPTQWGKFTSYCYKSLLDGIEHIAMVKGDLGDGEDVLVRVHSECLTGDIFGSARCDCGNQLALSMQQIEATGRGVLIYLRGHEGRGIGLGPKLR…
Vfaba.Tiffany.R1.1g400280	Tiffany	1	1807994332	1807997473	ATGGCTGCTATATTCAATCTCGCTTCTTCTTCTTCTTCTTCACCTACCCGGTATCTTTTCATCTCTAACCAATTTTTTCTTATCTATTTTCAGTTACAACTGTTTTTTTTTTTTTTTGCTTTATACATGTCAAAGTTTGTTAGAGTTTGTTACTAGGCAGTTATTTTTGTGGATTCTCTATTACCTCTCTCTCAAGACTTTTTCTCTCTATTAACACAACAGATCAAACTTATGAGAATCAATTAATTTAGAGTGAATCGAATGTAAAGTGATGATCAGTTTAGACTCTAAAATTAACTTCAATGTAGGTTAAAGTCAACTCTATTGCAAGAGCAACTCTTTGATTATTGGATCTGTTGTTCAATGTAGGTTATCCAACCACTTCAAATTTTTCAATGA…	ATGGCTGCTATATTCAATCTCGCTTCTTCTTCTTCTTCTTCACCTACCCGGTTATCCAACCACTTCAAATTTTTCAATGATTTACCTCCTGCCAGACTCAATTACAAATTTGCTTCAACTCATAATGCTGCTTTGGTATCTGGAGGGGGTGACCTGCTTTCTTATCCAAAAAATAGCAATGATGTTGTCATAGGTAAAGATCTGGTTGTTGTCGATGAGTCCATAACAGACATTTCTTTCCCGCCTGACAACAATGAATTTGATTTGGAAAGTCCCGCACAGGGTTTCGCTTCTATCCCTGAGGCCATTGAAGACATTCGCCGCGGAAAGGTGGTAGTTGTTGTAGATGATGAAGATAGAGAAAATGAAGGAGACTTGATAATGGCAGCACAGTTGGCA…	MAAIFNLASSSSSSPTRLSNHFKFFNDLPPARLNYKFASTHNAALVSGGGDLLSYPKNSNDVVIGKDLVVVDESITDISFPPDNNEFDLESPAQGFASIPEAIEDIRRGKMVVVVDDEDRENEGDLIMAAQLATPEAMAFIVKHGTGIVCVSMKEEDLDRLELPLMVESKANAEKLCTAFTVTVDAKHGTTTGVSAHDRATTVLALASRDSTPTDFNRPGHIFPLKYRDGGVLKRAGHTEASVDLTVLAGLDPVSVLCEIVDDDGSMARLPKLRQFAKRENLKIVSIADLIRYRRKRDKLVERSSAARIPTMWGPFTSYCYKSLLDGIEHIAMVKGDIGDGEDVLVRVHSECLTGDIFGSARCDCGNQLALAMEQIEAAGRGVLVYLRGHEGRGIGLGH…
Vfaba.Hedin2.R1.1g485480	Hedin2	1	1759261218	1759263557	ATGGCAGCTGCTACTTTCAATCTCTCTTCTTCCTCCTCAAAGCCACTCTCATCTTCCCGGTATCTTGTCATCTCTAACAACTTTTGTAGGCACAAAGATTGTTCTTGTTTTCTCTCAACTGAATTTTTATCTATTTTGAGTTGCTGAAATGTAGTCTTATTTATGGAGCTTGGACTAAGTAGCTTGTCATTGTGTCTTAGAGCTCTTAAATTTCATGTTTGGATGTTACTATTTGAAACTAACCTTTGATTATTGGATCTATTGTTCAATGTAGGCTATCCAACCACTTCAAAATTTTCAATGATTTACCTCCTGCGAGACTCAATTATAAATTTGCTTCAACTCATAATGCTGCTTTTAAGGTTAAAGCTGCATTGGTATCTGGAGGGGGTAAAGATC…	ATGGCAGCTGCTACTTTCAATCTCTCTTCTTCCTCCTCAAAGCCACTCTCATCTTCCCGGCTATCCAACCACTTCAAAATTTTCAATGATTTACCTCCTGCGAGACTCAATTATAAATTTGCTTCAACTCATAATGCTGCTTTTAAGGTTAAAGCTGCATTGGTATCTGGAGGGGGTAAAGATCTGGCTGTTGTTGATGAATCCAAGTCGGGGATAACAAACCTTGTTTTCCATGTTGACAACAATGAATTTGATTTGGACAGTCCTGCAGAAGGTTTCGCTTCTATCCCTGAAGCCATTGAAGACATTCGCCAGGGAAAGATGGTAGTAGTTGTAGACGATGAAGACAGAGAAAATGAAGGAGACTTGATAATGGCAGCACAGTTGGCAACACCCGAA…	MAAATFNLSSSSSKPLSSSRLSNHFKIFNDLPPARLNYKFASTHNAAFKVKAALVSGGGKDLAVVDESKSGITNLVFHVDNNEFDLDSPAEGFASIPEAIEDIRQGKMVVVVDDEDRENEGDLIMAAQLATPEAMAFIVKHGSGIVCVSMKEEDLDRLELPLMVDSKANAQKHCTAFTVSVDAKHGTTTGVSAHDRAATVLALASRGSTPADFNRPGHIFPVKYTEGGVLKRAGHTEASVDLTVLAGLDPVSVQCEIVDEDGSMARLPKLRQFAKRENLKIVSIADLIRYRRKRDILIERSSAARLPTQWGKFTSYCYKSLLDGIEHIAMVKGDLGDGEDVLVRVHSECLTGDIFGSARCDCGNQLALSMQQIEATGRGVLIYLRGHEGRGIGLGPKLR…
Vfaba.Hedin2.R1.1g485520	Hedin2	1	1759536963	1759539302	ATGGCAGCTGCTACTTTCAATCTCTCTTCTTCCTCCTCAAAGCCACTCTCATCTTCCCGGTATCTTGTCATCTCTAACAACTTTTGTAGGCACAAAGATTGTTCTTGTTTTCTCTCAACTGAATTTTTATCTATTTTGAGTTGCTGAAATGTAGTCTTATTTATGGAGCTTGGACTAAGTAGCTTGTCATTGTGTCTTAGAGCTCTTAAATTTCATGTTTGGATGTTACTATTTGAAACTAACCTTTGATTATTGGATCTATTGTTCAATGTAGGCTATCCAACCACTTCAAAATTTTCAATGATTTACCTCCTGCGAGACTCAATTATAAATTTGCTTCAACTCATAATGCTGCTTTTAAGGTTAAAGCTGCATTGGTATCTGGAGGGGGTAAAGATC…	ATGGCAGCTGCTACTTTCAATCTCTCTTCTTCCTCCTCAAAGCCACTCTCATCTTCCCGGCTATCCAACCACTTCAAAATTTTCAATGATTTACCTCCTGCGAGACTCAATTATAAATTTGCTTCAACTCATAATGCTGCTTTTAAGGTTAAAGCTGCATTGGTATCTGGAGGGGGTAAAGATCTGGCTGTTGTTGATGAATCCAAGTCGGGGATAACAAACCTTGTTTTCCATGTTGACAACAATGAATTTGATTTGGACAGTCCTGCAGAAGGTTTCGCTTCTATCCCTGAAGCCATTGAAGACATTCGCCAGGGAAAGATGGTAGTAGTTGTAGACGATGAAGACAGAGAAAATGAAGGAGACTTGATAATGGCAGCACAGTTGGCAACACCCGAA…	MAAATFNLSSSSSKPLSSSRLSNHFKIFNDLPPARLNYKFASTHNAAFKVKAALVSGGGKDLAVVDESKSGITNLVFHVDNNEFDLDSPAEGFASIPEAIEDIRQGKMVVVVDDEDRENEGDLIMAAQLATPEAMAFIVKHGSGIVCVSMKEEDLDRLELPLMVDSKANAQKHCTAFTVSVDAKHGTTTGVSAHDRAATVLALASRGSTPADFNRPGHIFPVKYTEGGVLKRAGHTEASVDLTVLAGLDPVSVQCEIVDEDGSMARLPKLRQFAKRENLKIVSIADLIRYRRKRDILIERSSAARLPTQWGKFTSYCYKSLLDGIEHIAMVKGDLGDGEDVLVRVHSECLTGDIFGSARCDCGNQLALSMQQIEATGRGVLIYLRGHEGRGIGLGPKLR…
Vfaba.Hedin2.R1.1g485560	Hedin2	1	1760109572	1760111911	ATGGCAGCTGCTACTTTCAATCTCTCTTCTTCCTCCTCAAAGCCACTCTCATCTTCCCGGTATCTTGTCATCTCTAACAACTTTTGTAGGCACAAAGATTGTTCTTGTTTTCTCTCAACTGAATTTTTATCTATTTTGAGTTGCTGAAATGTAGTCTTATTTATGGAGCTTGGACTAAGTAGCTTGTCATTGTGTCTTAGAGCTCTTAAATTTCATGTTTGGATGTTACTATTTGAAACTAACCTTTGATTATTGGATCTATTGTTCAATGTAGGCTATCCAACCACTTCAAAATTTTCAATGATTTACCTCCTGCGAGACTCAATTATAAATTTGCTTCAACTCATAATGCTGCTTTTAAGGTTAAAGCTGCATTGGTATCTGGAGGGGGTAAAGATC…	ATGGCAGCTGCTACTTTCAATCTCTCTTCTTCCTCCTCAAAGCCACTCTCATCTTCCCGGCTATCCAACCACTTCAAAATTTTCAATGATTTACCTCCTGCGAGACTCAATTATAAATTTGCTTCAACTCATAATGCTGCTTTTAAGGTTAAAGCTGCATTGGTATCTGGAGGGGGTAAAGATCTGGCTGTTGTTGATGAATCCAAGTCGGGGATAACAAACCTTGTTTTCCATGTTGACAACAATGAATTTGATTTGGACAGTCCTGCAGAAGGTTTCGCTTCTATCCCTGAAGCCATTGAAGACATTCGCCAGGGAAAGATGGTAGTAGTTGTAGACGATGAAGACAGAGAAAATGAAGGAGACTTGATAATGGCAGCACAGTTGGCAACACCCGAA…	MAAATFNLSSSSSKPLSSSRLSNHFKIFNDLPPARLNYKFASTHNAAFKVKAALVSGGGKDLAVVDESKSGITNLVFHVDNNEFDLDSPAEGFASIPEAIEDIRQGKMVVVVDDEDRENEGDLIMAAQLATPEAMAFIVKHGSGIVCVSMKEEDLDRLELPLMVDSKANAQKHCTAFTVSVDAKHGTTTGVSAHDRAATVLALASRGSTPADFNRPGHIFPVKYTEGGVLKRAGHTEASVDLTVLAGLDPVSVQCEIVDEDGSMARLPKLRQFAKRENLKIVSIADLIRYRRKRDILIERSSAARLPTQWGKFTSYCYKSLLDGIEHIAMVKGDLGDGEDVLVRVHSECLTGDIFGSARCDCGNQLALSMQQIEATGRGVLIYLRGHEGRGIGLGPKLR…
Vfaba.Hedin2.R1.Ung108560	Hedin2	contig_8341	55275	58403	ATGGCTGCTATATTCAATCTCGCTTCTTCTTCTTCTTCTTCACCTATCCGGTATCTTTTCATCTCTAACCAATTTTTTCTTATCTATTTTCAGTTACAACTGTTTTTTTTTTTTTTTGCTTTATACATGTCAAAGTTTGTTACTGGGCAGTTATTTTTGTGGATTCTCTATTACCTCTCTCTCAAGACTTTTTCTCTCTATTAACACAACAGATCAAACTTATGAGAATCAATTAATTTAGAGTGAATCGAATGTAAAGTGATGATCAGTTTAGACTCTAAAATTAACTTCAATGTAGGTTAAAGTCAACTCTATTGCAAGAGCAACTCTTTGATTATTGGATCTATTGTTCAATGTAGGCTATCCAACCACTTCAAAATTTTCAATGATTTACCTCCT…	ATGGCTGCTATATTCAATCTCGCTTCTTCTTCTTCTTCTTCACCTATCCGGCTATCCAACCACTTCAAAATTTTCAATGATTTACCTCCTGCGAGACTCAATTATAAATTTGCTTCAACTCATAATGCTGCTTTGGTATCTGGAGGGGGTGACCTGCTTTCTTATCCAAAAAATAGCAATGATGTTGTCATAGGTAAAGATCTGGTTGTTGTCGATGAGTCCATAACAGACATTTCTTTCCCGCCTGACAACAATGAATTTGATTTGGAAAGTCCCGCACAGGGTTTCGCTTCTATCCCCGAGGCCATTGAAGACATTCGCCGCGGAAAGGTGGTAGTTGTTGTAGATGATGAAGATAGAGAAAATGAAGGAGACTTGATAATGGCAGCACAGTTGGCA…	MAAIFNLASSSSSSPIRLSNHFKIFNDLPPARLNYKFASTHNAALVSGGGDLLSYPKNSNDVVIGKDLVVVDESITDISFPPDNNEFDLESPAQGFASIPEAIEDIRRGKMVVVVDDEDRENEGDLIMAAQLATPEAMAFIVKHGTGIVCVSMKEEDLDRLELPLMVESKANAEKLCTAFTVTVDAKHGTTTGVSAHDRATTVLALASRDSTPTDFNRPGHIFPLKYRDGGVLKRAGHTEASVDLTVLAGLDPVSVLCEIVDDDGSMARLPKLRQFAKRENLKIVSIADLIRYRRKRDKLVERSSAARIPTMWGPFTSYCYKSLLDGIEHIAMVKGDIGDGEDVLVRVHSECLTGDIFGSARCDCGNQLALAMQQIEAAGRGVLVYLRGHEGRGIGLGH…

### Sheet: Table S5
Table S5: cDNA sequences of VC1 and VC2
Genotype	Gene name	cDNA fragment sequence
NPZ-FB-92	VC1	GCTAATGCGCAAAAACATTGTACCGCATTCACTGTGTCAGTGGATGCTAAACATGGTACCACCACAGGGGTGTCAGCTAATGACAGGGCAGCTACTGTCTTGGCACTTGCATCTAGAGGTTCAACTCCGGCTGATTTCAACCGACCAGGCCATATTTTCCCAGTAAAATACACTGAAGGTGGTGTCTTAAAGAGAGCCGGACACACAGAAGCTTCAGTCGATCTTACCGTACTTGCTGGTTTGGATCCGGTGTCAGTTCAGTGTGAGATTGTTGATGAAGATGGTTCCATGGCTAGATTGCCTAAGCTTCGCCAGTTTGCCAAGCGTGAGAATTTGAAAATTGTATCTATTGCTGACTTGATAAGATATAGAAGAAAGAGAGACATATTAATAGAACGC…
NPZ-FB-73	VC1	GCTAATGCGCAAAAACATTGTACCGCATTCACTGTGTCAGTGGATGCTAAACATGGTACCACCACAGGGGTGTCAGCTAATGACAGGGCAGCTACTGTCTTGGCACTTGCATCTAGAGGTTCAACTCCGGCTGATTTCAACCGACCAGGCCATATTTTCCCAGTAAAATACACTGAAGGTGGTGTCTTAAAGAGAGCCGGACACACAGAAGCTTCAGTCGATCTTACCGTACTTGCTGGTTTGGATCCGGTGTCAGTTCAGTGTGAGATTGTTGATGAAGATGGTTCCATGGCTAGATTGCCTAAGCTTCGCCAGTTTGCCAAGCGTGAGAATTTGAAAATTGTATCTATTGCTGACTTGATAAGATATAGAAGAAAGAGAGACATATTAATAGAACGC…
NPZ-FB-117	VC1	GCTAATGCGCAAAAACTTTGTACCGCATTCACTGTGTCAGTGGATGCTAAACATGGTACCACCACAGGGGTGTCAGCTCATGACAGGGCAGCTACTGTCTTGGCACTTGCATCTAGAGGTTCAACTCCGGCTGATTTCAACCGACCAGGCCATATTTTCCCAGTAAAATACAGTGAAGGTGGTGTCTTAAAGAGAGCCGGACACACAGAAGCTTCAGTCGATCTTACCGTACTTGCTGGTTTGGATCCGGTGTCAGTTCAGTGTGAGATTGTTGATGAAGATGGTTCCATGGCTAGATTGCCTAAGCTTCGCCAGTTTGCCAAGCGTGAGAATTTGAAAATTGTATCTATTGCTGACTTGATAAGATATAGAAGAAAGAGAGACATATTAATAGAACGC…
NPZ-FB-113	VC1	GCTAATGCGCAAAAACATTGTACCGCATTCACTGTGTCAGTGGATGCTAAACATGGTACCACCACAGGGGTGTCAGCTCATGACAGGGCAGCTACTGTCTTGGCACTTGCATCTAGAGGTTCAACTCCGGCTGATTTCAACCGACCAGGCCATATTTTCCCAGTAAAATACACTGAAGGTGGTGTCTTAAAGAGAGCCGGACACACAGAAGCTTCAGTCGATCTTACCGTACTTGCTGGTTTGGATCCCGTGTCAGTTCAGTGTGAGATTGTTGATGAAGATGGTTCCATGGCTAGATTGCCTAAGCTTCGCCAGTTTGCCAAGCGTGAGAATTTGAAAATTGTATCTATTGCTGACTTGATAAGATATAGAAGAAAGAGAGACATATTAATAGAACGC…
NPZ-FB-55	VC1	GCTAATGCGCAAAAACATTGTACCGCATTCACTGTGTCAGTGGATGCTAAACATGGTACCACCACAGGGGTGTCAGCTAATGACAGGGCAGCTACTGTCTTGGCACTTGCATCTAGAGGTTCAACTCCGGCTGATTTCAACCGACCAGGCCATATTTTCCCAGTAAAATACACTGAAGGTGGTGTCTTAAAGAGAGCCGGACACACAGAAGCTTCAGTCGATCTTACCGTACTTGCTGGTTTGGATCCGGTGTCAGTTCAGTGTGAGATTGTTGATGAAGATGGTTCCATGGCTAGATTGCCTAAGCTTCGCCAGTTTGCCAAGCGTGAGAATTTGAAAATTGTATCTATTGCTGACTTGATAAGATATAGAAGAAAGAGAGACATATTAATAGAACGC…
NPZ-FB-64	VC1	GCTAATGCGCAAAAACATTGTACCGCATTCACTGTGTCAGTGGATGCTAAACATGGTACCACCACAGGGGTGTCAGCTAATGACAGGGCAGCTACTGTCTTGGCACTTGCATCTAGAGGTTCAACTCCGGCTGATTTCAACCGACCAGGCCATATTTTCCCAGTAAAATACACTGAAGGTGGTGTCTTAAAGAGAGCCGGACACACAGAAGCTTCAGTCGATCTTACCGTACTTGCTGGTTTGGATCCGGTGTCAGTTCAGTGTGAGATTGTTGATGAAGATGGTTCCATGGCTAGATTGCCTAAGCTTCGCCAGTTTGCCAAGCGTGAGAATTTGAAAATTGTATCTATTGCTGACTTGATAAGATATAGAAGAAAGAGAGACATATTAATAGAACGC…
NPZ-FB-87	VC1	GCTAATGCGCAAAAACTTTGTACCGCATTCACTGTGTCAGTGGATGCTAAACATGGTACCACCACAGGGGTGTCAGCTCATGACAGGGCAGCTACTGTCTTGGCACTTGCATCTAGAGGTTCAACTCCGGCTGATTTCAACCGACCAGGCCATATTTTCCCAGTAAAATACAGTGAAGGTGGTGTCTTAAAGAGAGCCGGACACACAGAAGCTTCAGTCGATCTTACCGTACTTGCTGGTTTGGATCCGGTGTCAGTTCAGTGTGAGATTGTTGATGAAGATGGTTCCATGGCTAGATTGCCTAAGCTTCGCCAGTTTGCCAAGCGTGAGAATTTGAAAATTGTATCTATTGCTGACTTGATAAGATATAGAAGAAAGAGAGACATATTAATAGAACGC…
NPZ-FB-83	VC1	TCCAATGCGCAAAAACTTTGTACCGCATTCACTGTGTCAGTGGATGCTAAACATGGTACCACCACAGGGGTGTCAGCTAATGACAGGGCAGCTACTGTCTTGGCACTTGCATCTAGAGGTTCAACTCCGGCTGATTTCAACCGACCAGGCCATATTTTCCCAGTAAAATACACTGAAGGTGGTGTCTTAAAGAGAGCCGGACACACAGAAGCTTCAGTCGATCTTACCGTACTTGCTGGTTTGGATCCGGTGTCAGTTCAGTGTGAGATTGTTGATGAAGATGGTTCCATGGCTAGATTGCCTAAGCTTCGCCAGTTTGCCAAGCGTGAGAATTTGAAAATTGTATCTATTGCTGACTTGATAAGATATAGAAGAAAGAGAGACATATTAATAGAACGC…
NPZ-FB-143	VC1	GCTAATGCGCAAAAACTTTGTACCGCATTCACTGTGTCAGTGGATGCTAAACATGGTACCACCACAGGGGTGTCAGCTCATGACAGGGCAGCTACTGTCTTGGCACTTGCATCTAGAGGTTCAACTCCGGCTGATTTCAACCGACCAGGCCATATTTTCCCAGTAAAATACAGTGAAGGTGGTGTCTTAAAGAGAGCCGGACACACAGAAGCTTCAGTCGATCTTACCGTACTTGCTGGTTTGGATCCGGTGTCAGTTCAGTGTGAGATTGTTGATGAAGATGGTTCCATGGCTAGATTGCCTAAGCTTCGCCAGTTTGCCAAGCGTGAGAATTTGAAAATTGTATCTATTGCTGACTTGATAAGATATAGAAGAAAGAGAGACATATTAATAGAACGC…
NPZ-FB-92	VC2	CGGAAAAACTTTGTACCGCATTCACTGTGACAGTGGATGCTAAACATGGTACCACCACAGGGGTGTCAGCTCATGATAGGGCAACTACTGTCTTGGCACTTGCATCTAGAGATTCGACTCCGACTGATTTCAACCGCCCAGGCCATATTTTCCCACTAAAATACAGAGATGGTGGTGTCTTGAAGAGAGCTGGACATACAGAAGCTTCAGTTGATCTTACCGTACTTGCTGGTTTGGATCCGGTGTCAGTTCTGTGTGAGATTGTAGATGATGATGGTTCCATGGCCAGATTGCCTAAGCTTCGCCAATTTGCCAAGCGTGAGAATTTGAAAATTGTATCTATTGCCGACTTGATAAGGTATAGAAGAAAGAGAGATAAATTAGTAGAACGCTCATCTG…
NPZ-FB-73	VC2	CGGAAAAACTTTGTACCGCATTCACTGTGACAGTGGATGCTAAACATGGTACCACCACAGGGGTGTCAGCTCATGATAGGGCAACTACTGTCTTGGCACTTGCATCTAGAGATTCGACTCCGACTGATTTCAACCGCCCAGGCCATATTTTCCCACTAAAATACAGAGATGGTGGTGTCTTGAAGAGAGCTGGACATACAGAAGCTTCAGTTGATCTTACCGTACTTGCTGGTTTGGATCCGGTGTCAGTTCTGTGTGAGATTGTAGATGATGATGGTTCCATGGCCAGATTGCCTAAGCTTCGCCAATTTGCCAAGCGTGAGAATTTGAAAATTGTATCTATTGCCGACTTGATAAGGTATAGAAGAAAGAGAGATAAATTAGTAGAACGCTCATCTG…
NPZ-FB-55	VC2	CGGAAAAACTTTGTACCGCATTCACTGTGACAGTGGATGCTAAACATGGTACCACCACAGGGGTGTCAGCTCATGATAGGGCAACTACTGTCTTGGCACTTGCATCTAGAGATTCGACTCCGACTGATTTCAACCGCCCAGGCCATATTTTCCCACTAAAATACAGAGATGGTGGTGTCTTGAAGAGAGCTGGACATACAGAAGCTTCAGTTGATCTTACCGTACTTGCTGGTTTGGATCCGGTGTCAGTTCTGTGTGAGATTGTAGATGATGATGGTTCCATGGCCAGATTGCCTAAGCTTCGCCAATTTGCCAAGCGTGAGAATTTGAAAATTGTATCTATTGCCGACTTGATAAGGTATAGAAGAAAGAGAGATAAATTAGTAGAACGCTCATCTG…
NPZ-FB-64	VC2	CGGAAAAACTTTGTACCGCATTCACTGTGACAGTGGATGCTAAACATGGTACCACCACAGGGGTGTCAGCTCATGATAGGGCAACTACTGTCTTGGCACTTGCATCTAGAGATTCGACTCCGACTGATTTCAACCGCCCAGGCCATATTTTCCCACTAAAATACAGAGATGGTGGTGTCTTGAAGAGAGCTGGACATACAGAAGCTTCAGTTGATCTTACCGTACTTGCTGGTTTGGATCCGGTGTCAGTTCTGTGTGAGATTGTAGATGATGATGGTTCCATGGCCAGATTGCCTAAGCTTCGCCAATTTGCCAAGCGTGAGAATTTGAAAATTGTATCTATTGCCGACTTGATAAGGTATAGAAGAAAGAGAGATAAATTAGTAGAACGCTCATCTG…
NPZ-FB-117	VC2	CGGAAAAACTTTGTACCGCATTCACTGTGACAGTGGATGCTAAACATGGTACCACCACAGGGGTGTCAGCTCATGATAGGGCAACTACTGTCTTGGCACTTGCATCTAGAGATTCAACTCCGACTGATTTCAACCGCCCGGGCCATATTTTCCCACTAAAATACAGAGATGGTGGTGTCTTGAAGAGAGCTGGACATACAGAAGCTTCAGTTGATCTTACCGTACTTGCTGGTTTGGATCCGGTGTCAGTTCTGTGTGAGATTGTAGATGATGATGGTTCCATGGCCAGATTGCCTAAGCTTCGCCAATTTGCCAAGCGTGAGAATTTGAAAATTGTATCTATTGCCGACTTGATAAGGTATAGAAGAAAGAGAGATAAATTAGTAGAACGCTCATCTG…
